# KAT5 regulates neurodevelopmental states associated with G0-like populations in glioblastoma

**DOI:** 10.1101/2022.03.17.484768

**Authors:** Anca B. Mihalas, Sonali Arora, Samantha A. O’Connor, Heather M. Feldman, Christine E. Cucinotta, Kelly Mitchell, John Bassett, Dayoung Kim, Kang Jin, Pia Hoellerbauer, Jennifer Delegard, Melissa Ling, Wesley Jenkins, Megan Kufeld, Philip Corrin, Lucas Carter, Toshio Tsukiyama, Bruce Aronow, Christopher L. Plaisier, Anoop P. Patel, Patrick J. Paddison

## Abstract

In solid tumors, G0-like states are likely critical for maintaining developmental hierarchies and cellular heterogeneity and promoting tumor growth/recurrence, yet little is known about tumor G0 states or regulation of their ingress/egress. To discover G0-like states and their regulators for glioblastoma (GBM), we analyzed G0 populations in an orthotopic model of GBM using single cell RNA-seq and performed a genome-wide CRISPR-Cas9 screen in patient-derived GBM stem-like cells (GSCs) for genes that trap cells in G0 when inhibited. We identify the protein acetyltransferase KAT5 as a key regulator of transcriptional, epigenetic, and proliferative heterogeneity impacting transitions into G0-like states. KAT5 activity suppresses the emergence of non-dividing subpopulations with oligodendrocyte progenitor and radial glial cell characteristics both *in vitro* and in a human GSC brain tumor model. In primary gliomas, KAT5 activity is dynamic with KAT5^low^ tumor cells displaying quiescent properties, while KAT5 activity overall increases from low to high grade tumors and is associated with worse patient outcomes.
