## Supplementary Table S4 for "KAT5 regulates neurodevelopmental states associated with G0-like populations in glioblastoma"

### Sheet: Neftel GBM mods
Meta-module gene lists from Neftel et al, 2019.
Each meta-module was defined as all genes whose average log-ratios were above 2 and was restricted to the top 50 genes with highest log-ratios for that group of signatures.
Genes are listed in descending order according to these average log-ratios.
MES2	MES1	AC	OPC	NPC1	NPC2	G1/S	G2/M
ADM	A2M	AGT	ALCAM	ABAT	ATP1B1	ASF1B	ANP32E
AKAP12	ACTN1	ANXA5	APOD	AMOTL2	BLCAP	AURKB	ARHGAP11A
ANGPTL4	ANXA1	AQP4	BCAN	ASCL1	CD200	CCNE2	ARL6IP1
ANXA2	ANXA2	ATP1A2	BCAS1	BCAN	CD24	CDC45	AURKA
ASNS	APOE	ATP1B2	CA10	BEX1	CEP170	CDCA5	BUB1
ATF3	C1R	BCAN	CADM2	BTG2	CRABP1	CENPK	BUB1B
BNIP3	C1S	CLU	CNP	CD24	DBN1	CENPM	CCNA2
BNIP3L	C3	CST3	CNTN1	CHD7	DCX	CKS1B	CCNB1
CA9	C8orf4	DBI	DBI	DBN1	DDAH2	DUT	CCNB2
CDKN1A	CD44	EDNRB	EPB41L2	DCX	DLX5	FEN1	CDC20
DDIT3	CHI3L1	F3	FABP5	DLL1	DLX6-AS1	GINS2	CDC25B
DNAJB9	CLIC1	FABP7	FGF12	DLL3	DPYSL3	GMNN	CDCA3
EGLN3	CLIC4	GATM	FIBIN	ELAVL4	DPYSL5	HIST1H4C	CDCA8
ENO2	CTSB	GFAP	FXYD6	ELMO1	DYNC1I1	KIAA0101	CENPF
EPAS1	EFEMP1	GPM6B	GPM6B	ETV1	ELAVL4	MCM2	CKAP2
ERO1L	EMP1	HEPN1	GPR17	FXYD6	ENO2	MCM3	CKAP2L
FTL	EMP3	HEY1	GPR37L1	GLCCI1	FNBP1L	MCM4	ECT2
GBE1	FN1	HOPX	HRASLS	GPR56	GNG3	MCM7	FOXM1
GDF15	GFPT2	METTL7B	LHFPL3	GRIK2	HMP19	MELK	GPSM2
GOLT1B	GJA1	MLC1	LIMA1	HES6	HN1	MLF1IP	H2AFZ
HERPUD1	GSN	MT3	LMF1	HIP1	IGFBPL1	PCNA	HMGB3
HILPDA	IFITM3	NDRG2	LPPR1	HN1	KIF5A	PKMYT1	KIF11
HSPA5	IGFBP7	PCDHGC3	NEU4	LMF1	KIF5C	RAD51AP1	KIF20A
HSPA9	LGALS1	PLTP	NKAIN4	LRRN1	LBH	RNASEH2A	KIF2C
IGFBP3	LGALS3	PMP2	NLGN3	MAP2	LOC150568	RRM1	KIF4A
INSIG2	MGP	PMP22	OLIG1	MARCKSL1	MAP1B	RRM2	KIFC1
LDHA	MGST1	PON2	OMG	MEST	MIAT	TK1	KNSTRN
LGALS3	MT1E	PPAP2B	P2RX7	MLLT11	MLLT11	TMEM106C	KPNA2
MT1X	MT1X	PRCP	PCDHGC3	MYT1	NDRG4	ZWINT	MXD3
NAMPT	MT2A	PTPRZ1	PGRMC1	NEU4	NFIB		MZT1
NDRG1	NAMPT	RAB31	PHYHIPL	NPPA	NFIX		NCAPD2
NRN1	NNMT	RAMP1	PLLP	NXPH1	NREP		OIP5
P4HA1	NPC2	S100A16	PLP1	OLIG1	NSG1		PLK1
PFKP	PLP2	S100B	PMP2	PCBP4	PAK3		PSRC1
PGK1	PRDX6	SLC1A3	PSAT1	PFN2	PKIA		RACGAP1
PLOD2	RCAN1	SPARC	PTPRZ1	PTPRS	RBFOX2		RANGAP1
PPP1R15A	S100A10	SPARCL1	RAB31	SCG3	RND3		REEP4
RPL21	S100A11	TSPAN7	RNF13	SERINC5	SEPT3		SMC4
SERTAD1	S100A16	TTYH1	RTKN	SEZ6	SNAP25		SPAG5
SLC2A1	SERPINA3		SCD5	SEZ6L	SOX11		TACC3
SLC2A3	SERPINE1		SCRG1	SHD	SOX4		TMPO
SLC39A14	SERPING1		SERINC5	SOX11	STMN1		TROAP
SLC6A6	SOD2		SIRT2	SOX4	STMN2		TTK
SQSTM1	SPP1		SOX2-OT	STMN1	STMN4		TUBA1C
TRAM1	TAGLN2		THY1	TAGLN3	TAGLN3		TUBB4B
TRIB3	TIMP1		TMEM206	TCF12	TCF4
UFM1	TNFRSF1A		TNR	TNR	TMEM161B-AS1
VIM	TUBA1C		TNS3	TSPAN13	TUBB2A
WARS	VIM		TTYH1	TUBA1A	TUBB3
XPOT	WWTR1		VCAN	TUBB3	UCHL1

### Sheet: Neural G0
Neural G0 enriched genes from O'Connor et al., 2021
S100B
BEX1
SCRG1
PRCP
GPM6B
SAT1
PLP1
PTPRZ1
SOX4
PTN
RIPPLY1
TTYH1
FABP7
NOVA1
BAMBI
MOXD1
FTL
PCSK1N
LHFP
GPM6A
CLU
ID3
MALAT1
BTG1
SPARC
IGFBP7
FGFBP3
TUBB2B
HLA-DRA
TIMP4
PRDX1
CA2
EIF1B
COL9A3
SERPINE2
ATP6V1G1
LRRN3
RAB13
CITED1
TSPAN6
RNF13
TAGLN3
NUDT4
NGFRAP1
MAP2
WBP5
PON2
C1orf21
PAPSS1
SPRY1
SOX2
ST13
ARL6IP5
PLAT
C4orf48
BEX4
TXNIP
PDHX
HOPX
SCD5
TMEM59
PLD3
EEF1A1
SERPINF1
ZFAND6
NDFIP1
SOX9
RND2
ITM2B
SYT11
CTSV
ASAH1
FTH1
APIP
IFI6
ARL5A
LINC01158
SH3BGRL
RAB9A
METRN
CNPY2
LYRM5
FAM181B
MFGE8
C4orf3
CNP
TUBA1A
CST3
MORC4
HIST1H2AC
PSAP
MAGED2
PLOD2
SCARB2
HEY1
LAMA4
TMEM66
VGLL4
CDH2
RBP1
CADM4
MARCKSL1
TSC22D1
FEZ1
LAMP2
BCHE
PLEKHB1
IGFBP5
RPAIN
SESN3
FCGRT
NLRP1
TLE1
IFITM3
PFN2
RPS27L
H3F3A
SGCB
ARMCX3
MLLT11
LIMCH1
ATP6V0E1
LINC00461
HLA-A
OLIG2
LAPTM4A
SAT2
ZKSCAN1
PNRC1
YPEL5
DNAJC1
SHISA4
MARCKS
CRIPT
LINC00511
WSB1
SLC44A1
ZNF428
MDK
EFHC1
TRAF4
DHRS7
EDNRB
RGS6
SOX6
LRRC4C
EIF3E
CIRBP
DECR1
COL11A1
CLDND1
TCEAL8
ZCCHC17
IGBP1
LYPD1
SMIM14
QKI
EIF4A2

### Sheet: Hypoxia
https://www.gsea-msigdb.org/gsea/msigdb/cards/HALLMARK_HYPOXIA.html
Standard name	HALLMARK_HYPOXIA
Systematic name	M5891
Brief description	Genes up-regulated in response to low oxygen levels (hypoxia).
Full description or abstract
Collection	H: hallmark gene sets
Source publication	Pubmed 26771021 Authors: Liberzon A,Birger C,Thorvaldsdóttir H,Ghandi M,Mesirov JP,Tamayo P.
Gene ID	Symbol	Name
57007	ACKR3	atypical chemokine receptor 3
133	ADM	adrenomedullin
136	ADORA2B	adenosine A2b receptor
205	AK4	adenylate kinase 4
9590	AKAP12	A-kinase anchoring protein 12
226	ALDOA	aldolase, fructose-bisphosphate A
229	ALDOB	aldolase, fructose-bisphosphate B
230	ALDOC	aldolase, fructose-bisphosphate C
272	AMPD3	adenosine monophosphate deaminase 3
51129	ANGPTL4	angiopoietin like 4
55139	ANKZF1	ankyrin repeat and zinc finger peptidyl tRNA hydrolase 1
302	ANXA2	annexin A2
467	ATF3	activating transcription factor 3
538	ATP7A	ATPase copper transporting alpha
126792	B3GALT6	beta-1,3-galactosyltransferase 6
124872	B4GALNT2	beta-1,4-N-acetyl-galactosaminyltransferase 2
63827	BCAN	brevican
596	BCL2	BCL2 apoptosis regulator
633	BGN	biglycan
8553	BHLHE40	basic helix-loop-helix family member e40
665	BNIP3L	BCL2 interacting protein 3 like
680	BRS3	bombesin receptor subtype 3
694	BTG1	BTG anti-proliferation factor 1
771	CA12	carbonic anhydrase 12
839	CASP6	caspase 6
857	CAV1	caveolin 1
284119	CAVIN1	caveolae associated protein 1
112464	CAVIN3	caveolae associated protein 3
3491	CCN1	cellular communication network factor 1
1490	CCN2	cellular communication network factor 2
8839	CCN5	cellular communication network factor 5
901	CCNG2	cyclin G2
1026	CDKN1A	cyclin dependent kinase inhibitor 1A
1027	CDKN1B	cyclin dependent kinase inhibitor 1B
1028	CDKN1C	cyclin dependent kinase inhibitor 1C
9435	CHST2	carbohydrate sulfotransferase 2
9469	CHST3	carbohydrate sulfotransferase 3
10370	CITED2	Cbp/p300 interacting transactivator with Glu/Asp rich carboxy-terminal domain 2
1289	COL5A1	collagen type V alpha 1 chain
1356	CP	ceruloplasmin
1466	CSRP2	cysteine and glycine rich protein 2
7852	CXCR4	C-X-C motif chemokine receptor 4
1634	DCN	decorin
1649	DDIT3	DNA damage inducible transcript 3
54541	DDIT4	DNA damage inducible transcript 4
10570	DPYSL4	dihydropyrimidinase like 4
1837	DTNA	dystrobrevin alpha
1843	DUSP1	dual specificity phosphatase 1
1907	EDN2	endothelin 2
1942	EFNA1	ephrin A1
1944	EFNA3	ephrin A3
1956	EGFR	epidermal growth factor receptor
2023	ENO1	enolase 1
2026	ENO2	enolase 2
2027	ENO3	enolase 3
30001	ERO1A	endoplasmic reticulum oxidoreductase 1 alpha
54206	ERRFI1	ERBB receptor feedback inhibitor 1
2113	ETS1	ETS proto-oncogene 1, transcription factor
2131	EXT1	exostosin glycosyltransferase 1
2152	F3	coagulation factor III, tissue factor
26355	FAM162A	family with sequence similarity 162 member A
2203	FBP1	fructose-bisphosphatase 1
2353	FOS	Fos proto-oncogene, AP-1 transcription factor subunit
2355	FOSL2	FOS like 2, AP-1 transcription factor subunit
2309	FOXO3	forkhead box O3
2548	GAA	alpha glucosidase
2584	GALK1	galactokinase 1
2597	GAPDH	glyceraldehyde-3-phosphate dehydrogenase
26330	GAPDHS	glyceraldehyde-3-phosphate dehydrogenase, spermatogenic
2632	GBE1	1,4-alpha-glucan branching enzyme 1
2645	GCK	glucokinase
2651	GCNT2	glucosaminyl (N-acetyl) transferase 2 (I blood group)
2745	GLRX	glutaredoxin
2817	GPC1	glypican 1
2719	GPC3	glypican 3
2239	GPC4	glypican 4
2821	GPI	glucose-6-phosphate isomerase
9380	GRHPR	glyoxylate and hydroxypyruvate reductase
2997	GYS1	glycogen synthase 1
3036	HAS1	hyaluronan synthase 1
3069	HDLBP	high density lipoprotein binding protein
3073	HEXA	hexosaminidase subunit alpha
3098	HK1	hexokinase 1
3099	HK2	hexokinase 2
3162	HMOX1	heme oxygenase 1
3219	HOXB9	homeobox B9
9957	HS3ST1	heparan sulfate-glucosamine 3-sulfotransferase 1
3309	HSPA5	heat shock protein family A (Hsp70) member 5
3423	IDS	iduronate 2-sulfatase
8870	IER3	immediate early response 3
3484	IGFBP1	insulin like growth factor binding protein 1
3486	IGFBP3	insulin like growth factor binding protein 3
3569	IL6	interleukin 6
10994	ILVBL	ilvB acetolactate synthase like
3623	INHA	inhibin subunit alpha
8660	IRS2	insulin receptor substrate 2
3669	ISG20	interferon stimulated exonuclease gene 20
23210	JMJD6	jumonji domain containing 6, arginine demethylase and lysine hydroxylase
3725	JUN	Jun proto-oncogene, AP-1 transcription factor subunit
11015	KDELR3	KDEL endoplasmic reticulum protein retention receptor 3
55818	KDM3A	lysine demethylase 3A
3798	KIF5A	kinesin family member 5A
1316	KLF6	Kruppel like factor 6
8609	KLF7	Kruppel like factor 7
54800	KLHL24	kelch like family member 24
3906	LALBA	lactalbumin alpha
9215	LARGE1	LARGE xylosyl- and glucuronyltransferase 1
3939	LDHA	lactate dehydrogenase A
3948	LDHC	lactate dehydrogenase C
4015	LOX	lysyl oxidase
56925	LXN	latexin
23764	MAFF	MAF bZIP transcription factor F
4214	MAP3K1	mitogen-activated protein kinase kinase kinase 1
4282	MIF	macrophage migration inhibitory factor
4493	MT1E	metallothionein 1E
4502	MT2A	metallothionein 2A
4601	MXI1	MAX interactor 1, dimerization protein
4627	MYH9	myosin heavy chain 9
55577	NAGK	N-acetylglucosamine kinase
1463	NCAN	neurocan
10397	NDRG1	N-myc downstream regulated 1
3340	NDST1	N-deacetylase and N-sulfotransferase 1
8509	NDST2	N-deacetylase and N-sulfotransferase 2
23327	NEDD4L	NEDD4 like E3 ubiquitin protein ligase
4783	NFIL3	nuclear factor, interleukin 3 regulated
25819	NOCT	nocturnin
2908	NR3C1	nuclear receptor subfamily 3 group C member 1
5033	P4HA1	prolyl 4-hydroxylase subunit alpha 1
8974	P4HA2	prolyl 4-hydroxylase subunit alpha 2
5066	PAM	peptidylglycine alpha-amidating monooxygenase
5105	PCK1	phosphoenolpyruvate carboxykinase 1
5155	PDGFB	platelet derived growth factor subunit B
5163	PDK1	pyruvate dehydrogenase kinase 1
5165	PDK3	pyruvate dehydrogenase kinase 3
5209	PFKFB3	6-phosphofructo-2-kinase/fructose-2,6-biphosphatase 3
5211	PFKL	phosphofructokinase, liver type
5214	PFKP	phosphofructokinase, platelet
5224	PGAM2	phosphoglycerate mutase 2
5228	PGF	placental growth factor
5230	PGK1	phosphoglycerate kinase 1
5236	PGM1	phosphoglucomutase 1
55276	PGM2	phosphoglucomutase 2
5260	PHKG1	phosphorylase kinase catalytic subunit gamma 1
5292	PIM1	Pim-1 proto-oncogene, serine/threonine kinase
5313	PKLR	pyruvate kinase L/R
5317	PKP1	plakophilin 1
51316	PLAC8	placenta associated 8
5329	PLAUR	plasminogen activator, urokinase receptor
123	PLIN2	perilipin 2
10957	PNRC1	proline rich nuclear receptor coactivator 1
10891	PPARGC1A	PPARG coactivator 1 alpha
8497	PPFIA4	PTPRF interacting protein alpha 4
23645	PPP1R15A	protein phosphatase 1 regulatory subunit 15A
5507	PPP1R3C	protein phosphatase 1 regulatory subunit 3C
25824	PRDX5	peroxiredoxin 5
5578	PRKCA	protein kinase C alpha
5837	PYGM	glycogen phosphorylase, muscle associated
3516	RBPJ	recombination signal binding protein for immunoglobulin kappa J region
6095	RORA	RAR related orphan receptor A
58528	RRAGD	Ras related GTP binding D
6275	S100A4	S100 calcium binding protein A4
8819	SAP30	Sin3A associated protein 30
949	SCARB1	scavenger receptor class B member 1
6383	SDC2	syndecan 2
9672	SDC3	syndecan 3
6385	SDC4	syndecan 4
8991	SELENBP1	selenium binding protein 1
5054	SERPINE1	serpin family E member 1
6478	SIAH2	siah E3 ubiquitin protein ligase 2
6576	SLC25A1	solute carrier family 25 member 1
6513	SLC2A1	solute carrier family 2 member 1
6515	SLC2A3	solute carrier family 2 member 3
6518	SLC2A5	solute carrier family 2 member 5
2542	SLC37A4	solute carrier family 37 member 4
6533	SLC6A6	solute carrier family 6 member 6
8406	SRPX	sushi repeat containing protein X-linked
8987	STBD1	starch binding domain 1
6781	STC1	stanniocalcin 1
8614	STC2	stanniocalcin 2
6820	SULT2B1	sulfotransferase family 2B member 1
26136	TES	testin LIM domain protein
7043	TGFB3	transforming growth factor beta 3
7045	TGFBI	transforming growth factor beta induced
7052	TGM2	transglutaminase 2
25976	TIPARP	TCDD inducible poly(ADP-ribose) polymerase
8277	TKTL1	transketolase like 1
55076	TMEM45A	transmembrane protein 45A
7128	TNFAIP3	TNF alpha induced protein 3
7162	TPBG	trophoblast glycoprotein
7163	TPD52	tumor protein D52
7167	TPI1	triosephosphate isomerase 1
8459	TPST2	tyrosylprotein sulfotransferase 2
7360	UGP2	UDP-glucose pyrophosphorylase 2
7422	VEGFA	vascular endothelial growth factor A
7428	VHL	von Hippel-Lindau tumor suppressor
7436	VLDLR	very low density lipoprotein receptor
26118	WSB1	WD repeat and SOCS box containing 1
7511	XPNPEP1	X-prolyl aminopeptidase 1
7538	ZFP36	ZFP36 ring finger protein
23036	ZNF292	zinc finger protein 292

### Sheet: OPC
ddf5be73912570c32c50f4ac2902da9b590526f8 : Non-neuronal-Non-dividing-OPC-OPC|World / Primary Cells by Cluster
Enrich these genes with ToppFun
Export these genes with mouse gene symbols to GUDMAP.org
Export these genes to EMAGE
Gene ID	Symbol	Name
84632	AFAP1L2	actin filament associated protein 1 like 2
23452	ANGPTL2	angiopoietin like 2
308	ANXA5	annexin A5
147495	APCDD1	APC down-regulated 1
347	APOD	apolipoprotein D
23237	ARC	activity regulated cytoskeleton associated protein
10124	ARL4A	ADP ribosylation factor like GTPase 4A
51130	ASB3	ankyrin repeat and SOCS box containing 3
55515	ASIC4	acid sensing ion channel subunit family member 4
23120	ATP10B	ATPase phospholipid transporting 10B (putative)
8992	ATP6V0E1	ATPase H+ transporting V0 subunit e1
567	B2M	beta-2-microglobulin
93010	B3GNT7	UDP-GlcNAc:betaGal beta-1,3-N-acetylglucosaminyltransferase 7
25805	BAMBI	BMP and activin membrane bound inhibitor
63827	BCAN	brevican
8537	BCAS1	brain enriched myelin associated protein 1
590	BCHE	butyrylcholinesterase
641	BLM	BLM RecQ like helicase
339479	BRINP3	BMP/retinoic acid inducible neural specific 3
81563	C1orf21	chromosome 1 open reading frame 21
389073	C2orf80	chromosome 2 open reading frame 80
56934	CA10	carbonic anhydrase 10
253559	CADM2	cell adhesion molecule 2
10203	CALCRL	calcitonin receptor like receptor
595	CCND1	cyclin D1
967	CD63	CD63 molecule
3732	CD82	CD82 molecule
928	CD9	CD9 molecule
55536	CDCA7L	cell division cycle associated 7 like
408029	CDRT15P3	CDRT15 pseudogene 3
5010	CLDN11	claudin 11
116173	CMTM5	CKLF like MARVEL transmembrane domain containing 5
1267	CNP	2',3'-cyclic nucleotide 3' phosphodiesterase
1272	CNTN1	contactin 1
57642	COL20A1	collagen type XX alpha 1 chain
1297	COL9A1	collagen type IX alpha 1 chain
1464	CSPG4	chondroitin sulfate proteoglycan 4
10675	CSPG5	chondroitin sulfate proteoglycan 5
100996492	CTXND1	cortexin domain containing 1
1622	DBI	diazepam binding inhibitor, acyl-CoA binding protein
27185	DISC1	DISC1 scaffold protein
55619	DOCK10	dedicator of cytokinesis 10
1848	DUSP6	dual specificity phosphatase 6
1910	EDNRB	endothelin receptor type B
1958	EGR1	early growth response 1
2037	EPB41L2	erythrocyte membrane protein band 4.1 like 2
22905	EPN2	epsin 2
2065	ERBB3	erb-b2 receptor tyrosine kinase 3
2123	EVI2A	ecotropic viral integration site 2A
55612	FERMT1	FERM domain containing kindlin 1
2272	FHIT	fragile histidine triad diadenosine triphosphatase
387758	FIBIN	fin bud initiation factor homolog
81608	FIP1L1	factor interacting with PAPOLA and CPSF1
2353	FOS	Fos proto-oncogene, AP-1 transcription factor subunit
114805	GALNT13	polypeptide N-acetylgalactosaminyltransferase 13
8001	GLRA3	glycine receptor alpha 3
2788	GNG7	G protein subunit gamma 7
2824	GPM6B	glycoprotein M6B
151556	GPR155	G protein-coupled receptor 155
2840	GPR17	G protein-coupled receptor 17
2888	GRB14	growth factor receptor bound protein 14
2891	GRIA2	glutamate ionotropic receptor AMPA type subunit 2
2895	GRID2	glutamate ionotropic receptor delta type subunit 2
1404	HAPLN1	hyaluronan and proteoglycan link protein 1
3037	HAS2	hyaluronan synthase 2
28996	HIPK2	homeodomain interacting protein kinase 2
3556	IL1RAP	interleukin 1 receptor accessory protein
55765	INAVA	innate immunity activator
55924	INKA2	inka box actin regulator 2
3685	ITGAV	integrin subunit alpha V
9452	ITM2A	integral membrane protein 2A
81618	ITM2C	integral membrane protein 2C
3709	ITPR2	inositol 1,4,5-trisphosphate receptor type 2
23189	KANK1	KN motif and ankyrin repeat domains 1
3751	KCND2	potassium voltage-gated channel subfamily D member 2
30818	KCNIP3	potassium voltage-gated channel interacting protein 3
3773	KCNJ16	potassium inwardly rectifying channel subfamily J member 16
55857	KIZ	kizuna centrosomal protein
3822	KLRC2	killer cell lectin like receptor C2
3910	LAMA4	laminin subunit alpha 4
375612	LHFPL3	LHFPL tetraspan subfamily member 3
51474	LIMA1	LIM domain and actin binding 1
55679	LIMS2	LIM zinc finger domain containing 2
105372556	LINC00237	long intergenic non-protein coding RNA 237
646113	LINC00643	long intergenic non-protein coding RNA 643
100505532	LINC01301	long intergenic non-protein coding RNA 1301
57689	LRRC4C	leucine rich repeat containing 4C
120892	LRRK2	leucine rich repeat kinase 2
347731	LRRTM3	leucine rich repeat transmembrane neuronal 3
4045	LSAMP	limbic system associated membrane protein
338645	LUZP2	leucine zipper protein 2
84441	MAML2	mastermind like transcriptional coactivator 2
4214	MAP3K1	mitogen-activated protein kinase kinase kinase 1
4155	MBP	myelin basic protein
10485	MIR9-1HG	MIR9-1 host gene
4325	MMP16	matrix metallopeptidase 16
4504	MT3	metallothionein 3
4651	MYO10	myosin X
4661	MYT1	myelin transcription factor 1
83988	NCALD	neurocalcin delta
4685	NCAM2	neural cell adhesion molecule 2
129807	NEU4	neuraminidase 4
4815	NINJ2	ninjurin 2
128414	NKAIN4	sodium/potassium transporting ATPase interacting 4
4821	NKX2-2	NK2 homeobox 2
4857	NOVA1	NOVA alternative splicing regulator 1
4907	NT5E	5'-nucleotidase ecto
9423	NTN1	netrin 1
22854	NTNG1	netrin G1
30010	NXPH1	neurexophilin 1
116448	OLIG1	oligodendrocyte transcription factor 1
10215	OLIG2	oligodendrocyte transcription factor 2
4974	OMG	oligodendrocyte myelin glycoprotein
5027	P2RX7	purinergic receptor P2X 7
65217	PCDH15	protocadherin related 15
27253	PCDH17	protocadherin 17
5101	PCDH9	protocadherin 9
5098	PCDHGC3	protocadherin gamma subfamily C, 3
5142	PDE4B	phosphodiesterase 4B
27115	PDE7B	phosphodiesterase 7B
5156	PDGFRA	platelet derived growth factor receptor alpha
10611	PDLIM5	PDZ and LIM domain 5
79834	PEAK1	pseudopodium enriched atypical kinase 1
5238	PGM3	phosphoglucomutase 3
5327	PLAT	plasminogen activator, tissue type
58473	PLEKHB1	pleckstrin homology domain containing B1
130271	PLEKHH2	pleckstrin homology, MyTH4 and FERM domain containing H2
51090	PLLP	plasmolipin
5354	PLP1	proteolipid protein 1
54886	PLPPR1	phospholipid phosphatase related 1
5375	PMP2	peripheral myelin protein 2
5445	PON2	paraoxonase 2
5396	PRRX1	paired related homeobox 1
5730	PTGDS	prostaglandin D2 synthase
5764	PTN	pleiotrophin
5791	PTPRE	protein tyrosine phosphatase receptor type E
5803	PTPRZ1	protein tyrosine phosphatase receptor type Z1
9444	QKI	QKI, KH domain containing RNA binding
11031	RAB31	RAB31, member RAS oncogene family
10267	RAMP1	receptor activity modifying protein 1
5973	RENBP	renin binding protein
130132	RFTN2	raftlin family member 2
389	RHOC	ras homolog family member C
8153	RND2	Rho family GTPase 2
54941	RNF125	ring finger protein 125
11342	RNF13	ring finger protein 13
9781	RNF144A	ring finger protein 144A
51065	RPS27L	ribosomal protein S27 like
6242	RTKN	rhotekin
6285	S100B	S100 calcium binding protein B
27164	SALL3	spalt like transcription factor 3
6323	SCN1A	sodium voltage-gated channel alpha subunit 1
11341	SCRG1	stimulator of chondrogenesis 1
27111	SDCBP2	syndecan binding protein 2
51714	SELENOT	selenoprotein T
9037	SEMA5A	semaphorin 5A
23157	SEPTIN6	septin 6
6444	SGCD	sarcoglycan delta
22933	SIRT2	sirtuin 2
222553	SLC35F1	solute carrier family 35 member F1
23446	SLC44A1	solute carrier family 44 member 1
285195	SLC9A9	solute carrier family 9 member A9
84631	SLITRK2	SLIT and NTRK like family member 2
64093	SMOC1	SPARC related modular calcium binding 1
79856	SNX22	sorting nexin 22
6663	SOX10	SRY-box transcription factor 10
55553	SOX6	SRY-box transcription factor 6
30812	SOX8	SRY-box transcription factor 8
54558	SPATA6	spermatogenesis associated 6
81848	SPRY4	sprouty RTK signaling antagonist 4
202374	STK32A	serine/threonine kinase 32A
6938	TCF12	transcription factor 12
6934	TCF7L2	transcription factor 7 like 2
7018	TF	transferrin
7076	TIMP1	TIMP metallopeptidase inhibitor 1
7079	TIMP4	TIMP metallopeptidase inhibitor 4
4071	TM4SF1	transmembrane 4 L six family member 1
55273	TMEM100	transmembrane protein 100
10188	TNK2	tyrosine kinase non receptor 2
7143	TNR	tenascin R
64759	TNS3	tensin 3
28951	TRIB2	tribbles pseudokinase 2
81628	TSC22D4	TSC22 domain family member 4
23555	TSPAN15	tetraspanin 15
7358	UGDH	UDP-glucose 6-dehydrogenase
7368	UGT8	UDP glycosyltransferase 8
254778	VXN	vexin
219654	ZCCHC24	zinc finger CCHC-type containing 24
6935	ZEB1	zinc finger E-box binding homeobox 1

### Sheet: oRG
9762611a142a8e45d8ecbbedbd4a0cb044c51145 : Brain_organoid-organoid_Velasco_nature-6_mon-Radial_glial-oRG|6_mon / Sample Type, Dataset, Time_group, and Cell type.
Enrich these genes with ToppFun
Export these genes with mouse gene symbols to GUDMAP.org
Export these genes to EMAGE
Gene ID	Symbol	Name
2	A2M	alpha-2-macroglobulin
171586	ABHD3	abhydrolase domain containing 3, phospholipase
23205	ACSBG1	acyl-CoA synthetase bubblegum family member 1
98	ACYP2	acylphosphatase 2
8754	ADAM9	ADAM metallopeptidase domain 9
120	ADD3	adducin 3
9289	ADGRG1	adhesion G protein-coupled receptor G1
84059	ADGRV1	adhesion G protein-coupled receptor V1
8644	AKR1C3	aldo-keto reductase family 1 member C3
230	ALDOC	aldolase, fructose-bisphosphate C
301	ANXA1	annexin A1
308	ANXA5	annexin A5
348	APOE	apolipoprotein E
361	AQP4	aquaporin 4
476	ATP1A1	ATPase Na+/K+ transporting subunit alpha 1
477	ATP1A2	ATPase Na+/K+ transporting subunit alpha 2
482	ATP1B2	ATPase Na+/K+ transporting subunit beta 2
79870	BAALC	BAALC binder of MAP3K1 and KLF4
63827	BCAN	brevican
56898	BDH2	3-hydroxybutyrate dehydrogenase 2
645	BLVRB	biliverdin reductase B
684	BST2	bone marrow stromal cell antigen 2
79630	C1orf54	chromosome 1 open reading frame 54
114897	C1QTNF1	C1q and TNF related 1
716	C1S	complement C1s
56245	C21orf62	chromosome 21 open reading frame 62
760	CA2	carbonic anhydrase 2
965	CD58	CD58 molecule
975	CD81	CD81 molecule
928	CD9	CD9 molecule
4267	CD99	CD99 molecule (Xg blood group)
1036	CDO1	cysteine dioxygenase type 1
400916	CHCHD10	coiled-coil-helix-coiled-coil-helix domain containing 10
128866	CHMP4B	charged multivesicular body protein 4B
79586	CHPF	chondroitin polymerizing factor
56994	CHPT1	choline phosphotransferase 1
4435	CITED1	Cbp/p300 interacting transactivator with Glu/Asp rich carboxy-terminal domain 1
1191	CLU	clusterin
23127	COLGALT2	collagen beta(1-O)galactosyltransferase 2
57699	CPNE5	copine 5
1390	CREM	cAMP responsive element modulator
1392	CRH	corticotropin releasing hormone
54677	CROT	carnitine O-octanoyltransferase
10675	CSPG5	chondroitin sulfate proteoglycan 5
1514	CTSL	cathepsin L
9547	CXCL14	C-X-C motif chemokine ligand 14
84418	CYSTM1	cysteine rich transmembrane module containing 1
112597	CYTOR	cytoskeleton regulator RNA
23576	DDAH1	dimethylarginine dimethylaminohydrolase 1
780	DDR1	discoidin domain receptor tyrosine kinase 1
27122	DKK3	dickkopf WNT signaling pathway inhibitor 3
10591	DNPH1	2'-deoxynucleoside 5'-phosphate N-hydrolase 1
55816	DOK5	docking protein 5
29952	DPP7	dipeptidyl peptidase 7
1910	EDNRB	endothelin receptor type B
79180	EFHD2	EF-hand domain family member D2
2014	EMP3	epithelial membrane protein 3
375704	ENHO	energy homeostasis associated
144363	ETFRF1	electron transfer flavoprotein regulatory factor 1
59271	EVA1C	eva-1 homolog C
2152	F3	coagulation factor III, tissue factor
11170	FAM107A	family with sequence similarity 107 member A
220382	FAM181B	family with sequence similarity 181 member B
10447	FAM3C	FAM3 metabolism regulating signaling molecule C
1647	GADD45A	growth arrest and DNA damage inducible alpha
2653	GCSH	glycine cleavage system protein H
2670	GFAP	glial fibrillary acidic protein
152007	GLIPR2	GLI pathogenesis related 2
55970	GNG12	G protein subunit gamma 12
2788	GNG7	G protein subunit gamma 7
2824	GPM6B	glycoprotein M6B
7107	GPR137B	G protein-coupled receptor 137B
9283	GPR37L1	G protein-coupled receptor 37 like 1
2934	GSN	gelsolin
3032	HADHB	hydroxyacyl-CoA dehydrogenase trifunctional multienzyme complex subunit beta
1404	HAPLN1	hyaluronan and proteoglycan link protein 1
220296	HEPACAM	hepatic and glial cell adhesion molecule
641654	HEPN1	hepatocellular carcinoma, down-regulated 1
3280	HES1	hes family bHLH transcription factor 1
25994	HIGD1A	HIG1 hypoxia inducible domain family member 1A
84525	HOPX	HOP homeobox
51144	HSD17B12	hydroxysteroid 17-beta dehydrogenase 12
51171	HSD17B14	hydroxysteroid 17-beta dehydrogenase 14
5654	HTRA1	HtrA serine peptidase 1
3397	ID1	inhibitor of DNA binding 1, HLH protein
3400	ID4	inhibitor of DNA binding 4, HLH protein
10964	IFI44L	interferon induced protein 44 like
2537	IFI6	interferon alpha inducible protein 6
3490	IGFBP7	insulin like growth factor binding protein 7
3628	INPP1	inositol polyphosphate-1-phosphatase
3675	ITGA3	integrin subunit alpha 3
3693	ITGB5	integrin subunit beta 5
81618	ITM2C	integral membrane protein 2C
6744	ITPRID2	ITPR interacting domain containing 2
3726	JUNB	JunB proto-oncogene, AP-1 transcription factor subunit
3766	KCNJ10	potassium inwardly rectifying channel subfamily J member 10
3775	KCNK1	potassium two pore domain channel subfamily K member 1
112849	L3HYPDH	trans-L-3-hydroxyproline dehydratase
3916	LAMP1	lysosomal associated membrane protein 1
3958	LGALS3	galectin 3
3959	LGALS3BP	galectin 3 binding protein
9355	LHX2	LIM homeobox 2
9516	LITAF	lipopolysaccharide induced TNF factor
4005	LMO2	LIM domain only 2
26018	LRIG1	leucine rich repeats and immunoglobulin like domains 1
26020	LRP10	LDL receptor related protein 10
116135	LRRC3B	leucine rich repeat containing 3B
4045	LSAMP	limbic system associated membrane protein
4067	LYN	LYN proto-oncogene, Src family tyrosine kinase
79006	METRN	meteorin, glial cell differentiation regulator
196410	METTL7B	methyltransferase like 7B
11343	MGLL	monoglyceride lipase
541471	MIR4435-2HG	MIR4435-2 host gene
23209	MLC1	modulator of VRAC current 1
26002	MOXD1	monooxygenase DBH like 1
4493	MT1E	metallothionein 1E
4502	MT2A	metallothionein 2A
4504	MT3	metallothionein 3
100462977	MTRNR2L1	MT-RNR2 like 1
90634	N4BP2L1	NEDD4 binding protein 2 like 1
1463	NCAN	neurocan
57447	NDRG2	NDRG family member 2
65009	NDRG4	NDRG family member 4
10783	NEK6	NIMA related kinase 6
4780	NFE2L2	nuclear factor, erythroid 2 like 2
10577	NPC2	NPC intracellular cholesterol transporter 2
4897	NRCAM	neuronal cell adhesion molecule
220323	OAF	out at first homolog
23363	OBSL1	obscurin like cytoskeletal adaptor 1
5066	PAM	peptidylglycine alpha-amidating monooxygenase
85315	PAQR8	progestin and adipoQ receptor family member 8
57326	PBXIP1	PBX homeobox interacting protein 1
5101	PCDH9	protocadherin 9
5159	PDGFRB	platelet derived growth factor receptor beta
8572	PDLIM4	PDZ and LIM domain 4
8682	PEA15	proliferation and apoptosis adaptor protein 15
11145	PLAAT3	phospholipase A and acyltransferase 3
5327	PLAT	plasminogen activator, tissue type
58473	PLEKHB1	pleckstrin homology domain containing B1
8613	PLPP3	phospholipid phosphatase 3
5375	PMP2	peripheral myelin protein 2
5376	PMP22	peripheral myelin protein 22
5445	PON2	paraoxonase 2
5538	PPT1	palmitoyl-protein thioesterase 1
440556	PRDM16-DT	PRDM16 divergent transcript
5764	PTN	pleiotrophin
5803	PTPRZ1	protein tyrosine phosphatase receptor type Z1
9444	QKI	QKI, KH domain containing RNA binding
23475	QPRT	quinolinate phosphoribosyltransferase
11031	RAB31	RAB31, member RAS oncogene family
10267	RAMP1	receptor activity modifying protein 1
25996	REXO2	RNA exonuclease 2
28984	RGCC	regulator of cell cycle
9628	RGS6	regulator of G protein signaling 6
389	RHOC	ras homolog family member C
10247	RIDA	reactive intermediate imine deaminase A homolog
6282	S100A11	S100 calcium binding protein A11
140576	S100A16	S100 calcium binding protein A16
6285	S100B	S100 calcium binding protein B
11341	SCRG1	stimulator of chondrogenesis 1
6383	SDC2	syndecan 2
23231	SEL1L3	SEL1L family member 3
6414	SELENOP	selenoprotein P
5269	SERPINB6	serpin family B member 6
6451	SH3BGRL	SH3 domain binding glutamate rich protein like
6506	SLC1A2	solute carrier family 1 member 2
6507	SLC1A3	solute carrier family 1 member 3
83733	SLC25A18	solute carrier family 25 member 18
8671	SLC4A4	solute carrier family 4 member 4
53919	SLCO1C1	solute carrier organic anion transporter family member 1C1
401397	SMIM30	small integral membrane protein 30
6640	SNTA1	syntrophin alpha 1
6662	SOX9	SRY-box transcription factor 9
79582	SPAG16	sperm associated antigen 16
6678	SPARC	secreted protein acidic and cysteine rich
8404	SPARCL1	SPARC like 1
26010	SPATS2L	spermatogenesis associated serine rich 2 like
8877	SPHK1	sphingosine kinase 1
6696	SPP1	secreted phosphoprotein 1
10253	SPRY2	sprouty RTK signaling antagonist 2
9263	STK17A	serine/threonine kinase 17a
8407	TAGLN2	transgelin 2
56892	TCIM	transcriptional and immune response regulator
7035	TFPI	tissue factor pathway inhibitor
7076	TIMP1	TIMP metallopeptidase inhibitor 1
7077	TIMP2	TIMP metallopeptidase inhibitor 2
56674	TMEM9B	TMEM9 domain family member B
3371	TNC	tenascin C
51330	TNFRSF12A	TNF receptor superfamily member 12A
11257	TP53TG1	TP53 target 1
114088	TRIM9	tripartite motif containing 9
81628	TSC22D4	TSC22 domain family member 4
10099	TSPAN3	tetraspanin 3
7102	TSPAN7	tetraspanin 7
57348	TTYH1	tweety family member 1
10791	VAMP5	vesicle associated membrane protein 5
57687	VAT1L	vesicle amine transport 1 like
7431	VIM	vimentin
677	ZFP36L1	ZFP36 ring finger protein like 1

### Sheet: Mesenchymal
Verhaak et al., 2017 Mesenchymal GBM
ARPC1B
S100A11
CTSC
GLIPR1
NNMT
VDR
RGS2
CTSB
TGFBI
PLAUR
LY96
BCL3
TNFAIP8
IER3
PRSS23
IL7R
RAB27A
RUNX1
P4HA2
CYP1B1
BACE2
ACPP
FTL
SLPI
RAC2
RARRES1
SYNGR2
THBS1
IL6
CAV1
PI3
CDCP1
ITGB1
LOX
CD72
COL1A2
ANPEP
MMP7
SPAG4
BNC2
NDRG1
CNN2
LUM
PTGS2
COL3A1
COL5A1
SDC1
COL1A1
GPRC5A
COL15A1
