## Supplementary Table S5 for "KAT5 regulates neurodevelopmental states associated with G0-like populations in glioblastoma"

### Sheet: V1-OPC
Venn Diagram
Cluster 6 up	OPC ToppCell	Neural G0	OPC Neftel
AC007566.1	AFAP1L2	S100B	BCAN
GAL3ST4	ANGPTL2	BEX1	PLP1
SELENBP1	ANXA5	SCRG1	GPR17
ZNF446	APCDD1	PRCP	FIBIN
TEKT2	APOD	GPM6B	LHFPL3
MAP2	ARC	SAT1	OLIG1
TAOK3	ARL4A	PLP1	PSAT1
STX18-AS1	ASB3	PTPRZ1	SCRG1
ERBB3	ASIC4	SOX4	OMG
CLGN	ATP10B	PTN	APOD
POTEE	ATP6V0E1	RIPPLY1	SIRT2
BAZ2B	B2M	TTYH1	TNR
AL035530.2	B3GNT7	FABP7	THY1
MDFI	BAMBI	NOVA1	PHYHIPL
APCDD1	BCAN	BAMBI	SOX2-OT
FGFBP3	BCAS1	MOXD1	NKAIN4
ATP2B1	BCHE	FTL	LPPR1
RFX4	BLM	PCSK1N	PTPRZ1
SOX9-AS1	BRINP3	LHFP	VCAN
NOVA2	C1orf21	GPM6A	DBI
PAG1	C2orf80	CLU	PMP2
MACORIS	CA10	ID3	CNP
ZNF527	CADM2	MALAT1	TNS3
TMEM44	CALCRL	BTG1	LIMA1
GALNT10	CCND1	SPARC	CA10
SCN1A	CD63	IGFBP7	PCDHGC3
KCNIP2	CD82	FGFBP3	CNTN1
SLC1A3	CD9	TUBB2B	SCD5
NDRG2	CDCA7L	HLA-DRA	P2RX7
TSIX	CDRT15P3	TIMP4	CADM2
BCAN	CLDN11	PRDX1	TTYH1
AC006059.1	CMTM5	CA2	FGF12
AC006141.1	CNP	EIF1B	TMEM206
PLLP	CNTN1	COL9A3	NEU4
AC004158.1	COL20A1	SERPINE2	FXYD6
AC007383.2	COL9A1	ATP6V1G1	RNF13
LFNG	CSPG4	LRRN3	RTKN
CACNB4	CSPG5	RAB13	GPM6B
ACSF2	CTXND1	CITED1	LMF1
ILDR2	DBI	TSPAN6	ALCAM
FAM155B	DISC1	RNF13	PGRMC1
MMP2	DOCK10	TAGLN3	HRASLS
IFI44L	DUSP6	NUDT4	BCAS1
TMEM91	EDNRB	NGFRAP1	RAB31
SCG3	EGR1	MAP2	PLLP
NECTIN3	EPB41L2	WBP5	FABP5
TAS2R14	EPN2	PON2	NLGN3
PMP2	ERBB3	C1orf21	SERINC5
AC110285.2	EVI2A	PAPSS1	EPB41L2
SPATA6	FERMT1	SPRY1	GPR37L1
CHADL	FHIT	SOX2
TNFRSF6B	FIBIN	ST13
CASC9	FIP1L1	ARL6IP5
AC083805.3	FOS	PLAT
PTPRZ1	GALNT13	C4orf48
NRXN2	GLRA3	BEX4
C1orf21	GNG7	TXNIP
S100B	GPM6B	PDHX
UGP2	GPR155	HOPX
C5orf56	GPR17	SCD5
LRRC4C	GRB14	TMEM59
SOX2-OT	GRIA2	PLD3
PRDM11	GRID2	EEF1A1
NKAIN4	HAPLN1	SERPINF1
LINC00824	HAS2	ZFAND6
ZDHHC22	HIPK2	NDFIP1
ENTPD1	IL1RAP	SOX9
ITPR2	INAVA	RND2
C3orf70	INKA2	ITM2B
NPAS3	ITGAV	SYT11
MAPK10	ITM2A	CTSV
RAB3IP	ITM2C	ASAH1
ASCL1	ITPR2	FTH1
BBC3	KANK1	APIP
EPN2	KCND2	IFI6
SNX22	KCNIP3	ARL5A
MYO6	KCNJ16	LINC01158
PLAAT1	KIZ	SH3BGRL
GNG7	KLRC2	RAB9A
DBI	LAMA4	METRN
SLC25A45	LHFPL3	CNPY2
ATP1A2	LIMA1	LYRM5
RGCC	LIMS2	FAM181B
FLRT3	LINC00237	MFGE8
FP326651.1	LINC00643	C4orf3
CADM4	LINC01301	CNP
AC099792.1	LRRC4C	TUBA1A
EPB41L2	LRRK2	CST3
SWAP70	LRRTM3	MORC4
SCRG1	LSAMP	HIST1H2AC
PRICKLE1	LUZP2	PSAP
NCAN	MAML2	MAGED2
SOX6	MAP3K1	PLOD2
TTC7A	MBP	SCARB2
ZNF704	MIR9-1HG	HEY1
FOXN3-AS1	MMP16	LAMA4
MAGED2	MT3	TMEM66
LINC01896	MYO10	VGLL4
RHBDF1	MYT1	CDH2
PPP1R14C	NCALD	RBP1
CCDC80	NCAM2	CADM4
RASSF1-AS1	NEU4	MARCKSL1
CBLB	NINJ2	TSC22D1
AC093838.1	NKAIN4	FEZ1
SNHG32	NKX2-2	LAMP2
LRATD2	NOVA1	BCHE
ITM2C	NT5E	PLEKHB1
SAMD9L	NTN1	IGFBP5
HR	NTNG1	RPAIN
NUP50-DT	NXPH1	SESN3
SAPCD1	OLIG1	FCGRT
VEPH1	OLIG2	NLRP1
RTN1	OMG	TLE1
GTF2IRD2	P2RX7	IFITM3
SMOC1	PCDH15	PFN2
TXNIP	PCDH17	RPS27L
PDE4B	PCDH9	H3F3A
LSAMP	PCDHGC3	SGCB
MAGED1	PDE4B	ARMCX3
SERAC1	PDE7B	MLLT11
CADM2	PDGFRA	LIMCH1
SALL3	PDLIM5	ATP6V0E1
ALCAM	PEAK1	LINC00461
TLE2	PGM3	HLA-A
METRN	PLAT	OLIG2
ZIK1	PLEKHB1	LAPTM4A
ATRX	PLEKHH2	SAT2
KCNQ1OT1	PLLP	ZKSCAN1
OLIG1	PLP1	PNRC1
ZNF837	PLPPR1	YPEL5
CFAP54	PMP2	DNAJC1
AC022075.1	PON2	SHISA4
LRRC4	PRRX1	MARCKS
RAPGEF5	PTGDS	CRIPT
AC004540.2	PTN	LINC00511
PLP1	PTPRE	WSB1
CRTC1	PTPRZ1	SLC44A1
PSMA3-AS1	QKI	ZNF428
MAP3K1	RAB31	MDK
VAV3	RAMP1	EFHC1
EGFR	RENBP	TRAF4
LINC00511	RFTN2	DHRS7
AP002495.1	RHOC	EDNRB
TGFBR3	RND2	RGS6
RASSF2	RNF125	SOX6
ZNF432	RNF13	LRRC4C
INKA2	RNF144A	EIF3E
ABCB10	RPS27L	CIRBP
WIPF3	RTKN	DECR1
PLCL2	S100B	COL11A1
PCBP3	SALL3	CLDND1
DUSP6	SCN1A	TCEAL8
GNG2	SCRG1	ZCCHC17
AL450998.2	SDCBP2	IGBP1
ZNF660	SELENOT	LYPD1
ZNF790-AS1	SEMA5A	SMIM14
SOCS2	SEPTIN6	QKI
APOL4	SGCD	EIF4A2
AC046168.2	SIRT2
CST3	SLC35F1
QKI	SLC44A1
BTBD17	SLC9A9
AL162595.1	SLITRK2
CCND2	SMOC1
PHLDA3	SNX22
PER3	SOX10
PLEKHM1	SOX6
LRRN2	SOX8
ZNF708	SPATA6
TCP11L2	SPRY4
PSD	STK32A
GPC6	TCF12
GULP1	TCF7L2
PTPN13	TF
TMEM63A	TIMP1
ARL4D	TIMP4
PROSER2	TM4SF1
C3orf67	TMEM100
NLGN1	TNK2
NOVA1	TNR
C1orf61	TNS3
PKIB	TRIB2
RAB31	TSC22D4
ARC	TSPAN15
ZNF862	UGDH
NECAB1	UGT8
PHLDB1	VXN
ZBTB37	ZCCHC24
TNS2	ZEB1
ZNF467
FER
SETBP1
APOC2
LAMA4
C7orf61
ZNF462
EFS
CRELD1
CYTL1
IER2
ADGRG6
C17orf100
TRIM9
FTX
ARHGEF26
ZKSCAN1
BACH2
SBK1
FUT9
ZNF234
NFIA
STEAP1B
PTGS1
XYLT1
ADAMTS3
E2F3-IT1
POLR2F
MORN3
ZNF559
CSPG5
LTBP4
ASGR1
BMS1P14
GNAI2
CTTNBP2
APBB2
PTPRK
AC025048.2
PKDCC
AL357568.2
ATP6V0A1
MERTK
STK26
ZEB1
ZNF470
FIRRE
GABPB1-AS1
FAM89A
GMDS-DT
TMSB4X
SPRY4
AL050309.1
AL162390.1
C19orf57
BBOX1
MIR2052HG
CNIH2
BICRA
44623
ABCA5
AL122023.1
LDLRAD3
EIF4A2
ZNF283
SUCLG2-AS1
AL080317.1
TRIM24
NEU4
AL596247.1
ABHD4
GDPD1
AL450270.1
GJB1
FABP7
SEMA3B
S100A1
COL16A1
GPM6B
AC068308.1
RPL23
NLGN3
SPATA13
ARFGEF3
PDK4
SLC35E2A
CHIC1
AC010331.1
PHETA1
MYO5A
PCDH9
MIR3659HG
PCDHB16
NREP
TIMP3
CADPS2
ABAT
ADAM22
PABPC1
RLBP1
AL023806.1
GAS5
ZNF764
OLIG2
ZCCHC24
IGF2-AS
LRRCC1
VCAN
SLC13A5
TRG-AS1
DUXAP8

### Sheet: V2-RG
Cluster 8 up	oRG ToppCell	Neural G0	AC
ARHGEF4	A2M	S100B	CST3
PIFO	ABHD3	BEX1	S100B
TTYH1	ACSBG1	SCRG1	SLC1A3
BBS12	ACYP2	PRCP	HEPN1
SYNJ2	ADAM9	GPM6B	HOPX
NECTIN2	ADD3	SAT1	MT3
CD59	ADGRG1	PLP1	SPARCL1
HCFC1R1	ADGRV1	PTPRZ1	MLC1
SMOX	AKR1C3	SOX4	GFAP
APC2	ALDOC	PTN	FABP7
JAK1	ANXA1	RIPPLY1	BCAN
PFKFB3	ANXA5	TTYH1	PON2
LRP10	APOE	FABP7	METTL7B
SLC16A9	AQP4	NOVA1	SPARC
DNMBP	ATP1A1	BAMBI	GATM
SEMA6A	ATP1A2	MOXD1	RAMP1
CHST10	ATP1B2	FTL	PMP2
ITM2B	BAALC	PCSK1N	AQP4
FAM92B	BCAN	LHFP	DBI
ABCA2	BDH2	GPM6A	EDNRB
CNKSR3	BLVRB	CLU	PTPRZ1
KCTD9	BST2	ID3	CLU
C1QL1	C1orf54	MALAT1	PMP22
MXRA8	C1QTNF1	BTG1	ATP1A2
MIR99AHG	C1S	SPARC	S100A16
LZTS1	C21orf62	IGFBP7	HEY1
DCLK2	CA2	FGFBP3	PCDHGC3
SPHK1	CD58	TUBB2B	TTYH1
LRIG1	CD81	HLA-DRA	NDRG2
ATXN1	CD9	TIMP4	PRCP
MRC2	CD99	PRDX1	ATP1B2
RAMP1	CDO1	CA2	AGT
SEMA3A	CHCHD10	EIF1B	PLTP
CLU	CHMP4B	COL9A3	GPM6B
RPL27A	CHPF	SERPINE2	F3
SEC14L2	CHPT1	ATP6V1G1	RAB31
GFAP	CITED1	LRRN3	PPAP2B
GPC1	CLU	RAB13	ANXA5
LRRN3	COLGALT2	CITED1	TSPAN7
AHNAK	CPNE5	TSPAN6
CTSB	CREM	RNF13
FTX	CRH	TAGLN3
CAPS	CROT	NUDT4
SNX3	CSPG5	NGFRAP1
LCA5L	CTSL	MAP2
ZNF235	CXCL14	WBP5
BACH2	CYSTM1	PON2
RBPMS	CYTOR	C1orf21
SYNM	DDAH1	PAPSS1
SKIL	DDR1	SPRY1
CORO2A	DKK3	SOX2
ITGAV	DNPH1	ST13
SPARC	DOK5	ARL6IP5
MAPK1	DPP7	PLAT
AC007344.1	EDNRB	C4orf48
APH1B	EFHD2	BEX4
PMP22	EMP3	TXNIP
PCSK1N	ENHO	PDHX
NUDT4	ETFRF1	HOPX
PLPP3	EVA1C	SCD5
WDR49	F3	TMEM59
TDRP	FAM107A	PLD3
KLHL5	FAM181B	EEF1A1
PEA15	FAM3C	SERPINF1
SVIL	GADD45A	ZFAND6
DUSP1	GCSH	NDFIP1
RHOBTB3	GFAP	SOX9
ANTXR1	GLIPR2	RND2
LONRF2	GNG12	ITM2B
NAV1	GNG7	SYT11
PDLIM4	GPM6B	CTSV
DOCK5	GPR137B	ASAH1
CDH4	GPR37L1	FTH1
NHS	GSN	APIP
RHOU	HADHB	IFI6
FGF1	HAPLN1	ARL5A
C14orf132	HEPACAM	LINC01158
SERPINB6	HEPN1	SH3BGRL
SMARCA1	HES1	RAB9A
LHFPL6	HIGD1A	METRN
SOCS3	HOPX	CNPY2
IFI27L2	HSD17B12	LYRM5
FZD3	HSD17B14	FAM181B
ACACB	HTRA1	MFGE8
RGMA	ID1	C4orf3
SORBS1	ID4	CNP
NR2F1	IFI44L	TUBA1A
XPR1	IFI6	CST3
AL117339.4	IGFBP7	MORC4
CXXC5	INPP1	HIST1H2AC
CRYAB	ITGA3	PSAP
PTN	ITGB5	MAGED2
GPM6B	ITM2C	PLOD2
F3	ITPRID2	SCARB2
ARHGAP31	JUNB	HEY1
PRSS23	KCNJ10	LAMA4
CP	KCNK1	TMEM66
ST3GAL6	L3HYPDH	VGLL4
RFX3	LAMP1	CDH2
FAM181A	LGALS3	RBP1
CD63	LGALS3BP	CADM4
BST2	LHX2	MARCKSL1
SEPTIN4	LITAF	TSC22D1
FRY	LMO2	FEZ1
PTGDS	LRIG1	LAMP2
SCD5	LRP10	BCHE
NACAD	LRRC3B	PLEKHB1
LMO2	LSAMP	IGFBP5
TMEM106B	LYN	RPAIN
CAPN5	METRN	SESN3
SYT12	METTL7B	FCGRT
AC097382.3	MGLL	NLRP1
SEC14L1	MIR4435-2HG	TLE1
NGEF	MLC1	IFITM3
DHRS12	MOXD1	PFN2
SLC4A4	MT1E	RPS27L
PBX1	MT2A	H3F3A
SHKBP1	MT3	SGCB
SORBS2	MTRNR2L1	ARMCX3
ITGB8	N4BP2L1	MLLT11
SRPX2	NCAN	LIMCH1
LRRC69	NDRG2	ATP6V0E1
BTBD3	NDRG4	LINC00461
CD44	NEK6	HLA-A
SEMA6D	NFE2L2	OLIG2
APOE	NPC2	LAPTM4A
IGDCC4	NRCAM	SAT2
PLEKHH2	OAF	ZKSCAN1
ZFP36	OBSL1	PNRC1
SP140L	PAM	YPEL5
AP001318.2	PAQR8	DNAJC1
NRGN	PBXIP1	SHISA4
ID4	PCDH9	MARCKS
HLA-C	PDGFRB	CRIPT
SEMA4F	PDLIM4	LINC00511
SEMA4B	PEA15	WSB1
MED13L	PLAAT3	SLC44A1
WSCD1	PLAT	ZNF428
SYCE1L	PLEKHB1	MDK
CAVIN1	PLPP3	EFHC1
VCL	PMP2	TRAF4
NCAN	PMP22	DHRS7
SERPINB8	PON2	EDNRB
NEDD9	PPT1	RGS6
CYSTM1	PRDM16-DT	SOX6
TJP2	PTN	LRRC4C
CST3	PTPRZ1	EIF3E
AP000894.4	QKI	CIRBP
SPEF1	QPRT	DECR1
ITGA2	RAB31	COL11A1
CD99	RAMP1	CLDND1
C21orf62	REXO2	TCEAL8
FZD7	RGCC	ZCCHC17
JUNB	RGS6	IGBP1
PPARA	RHOC	LYPD1
SDCBP	RIDA	SMIM14
TIMP4	S100A11	QKI
STK33	S100A16	EIF4A2
GAREM1	S100B
APOBEC3D	SCRG1
NKAIN3	SDC2
PPP2R5B	SEL1L3
LNX2	SELENOP
TSC22D4	SERPINB6
TMEM158	SH3BGRL
ID3	SLC1A2
PON2	SLC1A3
CPEB2	SLC25A18
PAXIP1-AS2	SLC4A4
SH3BGRL	SLCO1C1
ZNF583	SMIM30
MFHAS1	SNTA1
SERPINE1	SOX9
LEMD1	SPAG16
CU633906.2	SPARC
PLAT	SPARCL1
GNG7	SPATS2L
TNFRSF12A	SPHK1
PLTP	SPP1
SELENOM	SPRY2
DCLK1	STK17A
BCHE	TAGLN2
PLEKHA5	TCIM
EMP1	TFPI
ITGA7	TIMP1
CPNE4	TIMP2
SERTAD1	TMEM9B
METTL7B	TNC
HNMT	TNFRSF12A
PSMD6-AS2	TP53TG1
GSDMD	TRIM9
SPAG1	TSC22D4
FIRRE	TSPAN3
PCDHB10	TSPAN7
ZSWIM4	TTYH1
SLC1A3	VAMP5
KITLG	VAT1L
PPP2R3A	VIM
AL442125.1	ZFP36L1
RAB31
GRHL1
AC022150.4
GLIS3
PDGFRL
ATP2B4
SEMA3E
RNF208
AC099811.5
DTNA
PLS3
PXDC1
PLAAT3
NAB2
PDGFA
MRTFB
MTRNR2L1
LRRC56
UBAP1
DDR1
BTG2
PODXL
IL6ST
AC027682.6
ADAM10
GADD45B
TNFSF12
PNMA3
ATP1B2
ID1
VMP1
ZNF441
LRRC6
MIR2052HG
SOX2-OT
SERPINE2
ZNF852
AC026356.1
FAM171B
LRTOMT
GNG11
IRF1
RHOC
HACD1
CDH2
RETREG1
SPTBN1
HEY1
AL157400.3
TIMP3
FP325330.3
BAALC
UBASH3B
AC068308.1
KDR
PRH1
PDP1
HDAC11
TBC1D8
JARID2
CAVIN3
KDM7A
IFI16
FGFR1
AEBP1
RTN1
ATP1B1
NRCAM
CACNG4
TCEAL3
RTN4
A2M
YPEL3
ZFP36L2
CEP126
LIFR
ANKRD6
EVA1B
KIFC2
VAMP5
AVIL
BMPR1B
WLS
VSTM4
GTF2IRD2
PREX1
STK32A
METRN
MEGF9
TMEM202-AS1
LRRC4
TGFBI
PTPRD
COL27A1
KIF5A
AC116407.2
TCF15
LMNA
ARHGAP5
LITAF
TBX2-AS1
