## Supplementary Table S6 for "KAT5 regulates neurodevelopmental states associated with G0-like populations in glioblastoma"

### Sheet: GSC827_integrated_ref_rank_velo
	0	1	2	3	4	5	6	7	8
0	FAM83D	PBK	REC8	TNRC6B	BTG1	EGLN1	KAT2B	CDKN1B	PTX3
1	CDCA2	SMC2	CDCA4	CENPM	COL6A1	AC012146.1	POLR2F	NPM1	SLC2A3
2	CDKN3	DTYMK	E2F1	PIR	CIR1	SESN2	IFI44	PPFIBP1	BHLHE40
3	NUCKS1	CENPU	PSAT1	RAPGEF5	LEPROTL1	CSPG4	PCDH9	CHCHD10	ARID5B
4	CENPF	RRM1	MCM5	SPC25	RAB8B	CA2	PELI2	FADS1	CENPH
5	PTTG1	RANGAP1	SMOC1	RANGAP1	SQSTM1	MAP2K6	IGFBPL1	FAM92B	LYAR
6	ARHGAP11A	CLSPN	EFS	FANCI	RBPJ	TAX1BP1	TTYH1	ZDHHC21	LIMCH1
7	BIRC5	FANCI	ANXA2	MELK	EPAS1	BUB3	ACTN1	NUDT8	ADA
8	KIF14	MELK	ACAT2	PBK	PFKFB4	PDLIM7	HK1	ITGA7	COL6A1
9	ASPM	MYBL2	ZNF292	KIF22	SCARB1	PLIN3	NOVA1	ACAT2	TYMS
10	AFAP1	COL4A1	CXXC5	GNG12	ENO1	GIHCG	IQGAP2	ACKR3	DDX21
11	NUF2	KIF22	KCNN4	CENPU	SDCBP	AC100801.1	MND1	LOXL1	PELI2
12	HMMR	GAD1	PHGDH	FANCD2	TRIM2	MYO10	RFFL	CXXC5	QKI
13	CENPN	SPC25	UNG	NCAPG2	GLUL	NUCKS1	CENPK	CLSPN	SDCBP
14	CENPE	RETREG1	XIST	CLSPN	FLNB	PPP1R10	MAGED1	CPE	TRDC
15	DLGAP5	CENPM	CCDC80	RRM1	MYO1B	SQLE	ADA	COL4A1	CIR1
16	KIF23	TYMS	ASS1	CKS1B	BSG	SLC16A1	AP1S2	RGMA	GLUL
17	KIF18A	PALLD	AC100801.1	FOXM1	PKM	TAGLN3	ST3GAL1	SFRP1	UGP2
18	UBE2H	DBF4	TANK	SRPX	WSB1	SFRP1	MCUB	PLAAT3	GNAS
19	MXI1	CENPK	UHRF1	CPE	QKI	AC074351.1	FANCI	SPATA6	SERPINB6
20	AURKA	NCAPG2	FAM89A	SUPT16H	GAP43	SPRY4	CASP6	MINCR	MCUB
21	MSMO1	CDC45	PDPN	ANTKMT	BLVRB	EZR	FGF1	ZGRF1	TTYH1
22	PRC1	ZBTB38	SFRP1	CDC45	CSRP2	ARRDC3	ASS1	ZNF292	MCL1
23	KIF2C	MCM10	FMNL2	MAGED2	BEX4	FMNL2	NCAPG2	ANXA2	ARRDC3
24	DIAPH3	CIP2A	LOXL1	MND1	PNO1	CALM2	PYGL	MCM10	CELF2
25	CNN2	ORC6	SERINC1	NCAPH	WDR60	FDFT1	DDX39A	RGS16	SMARCA1
26	TTK	DDB2	OLIG1	DDB2	TYMS	CNN2	RANGAP1	KLF9	TRIB3
27	MKI67	TK1	PNRC1	GGCT	YWHAH	CHIC2	CENPU	SPOCK1	ARMCX3
28	KIF20A	VCAN	AC022075.1	EMP2	ARMCX3	SAP30	DDX21	PRKDC	DDX10
29	SGO2	ATAD2	EGFR	KCTD9	TFPI2	EFS	SPATS2L	TNRC6B	PPP1R10
30	SRPX2	FOXM1	LAMA4	MYBL2	SMS	HSD17B11	RRM1	RASSF2	PCDH9
31	KNSTRN	GEN1	MINCR	GEN1	MCL1	NEFH	MELK	TSPAN5	CMC2
32	BAX	SRPX	MAP2K6	PAX6	AC027031.2	ERBB3	ZYX	KMT2E	DDX39A
33	PIMREG	NUP210	TLCD1	KIF20B	FAM162A	SMOC1	SLC16A9	SNHG9	AP1S2
34	BUB1	SYNE2	MCM6	DEPDC1B	CCDC50	TANK	PMP2	DCN	FAM89A
35	SYT11	NCAPD2	NPM1	CIP2A	TFDP2	FAM89A	RETREG1	ABAT	CENPU
36	NEK2	BUB3	JAM3	CENPK	GNAS	MAP1LC3B	CD99	GAS7	ANXA5
37	CEP55	COA6-AS1	SQLE	SYNE2	KLRC3	MCAM	CMC2	SMOC1	BRI3BP
38	KNL1	RAD51AP1	LRRN1	PRTFDC1	HELLS	BRI3BP	ORC6	PNRC1	FOSL1
39	CKAP5	IGF2BP2	BMP7	SHCBP1	RTN4	FAM210A	SMOX	CA12	LDHA
40	PRR11	PLAAT1	SMIM3	MCM8	CA2	PSMD14	VCL	TNFRSF19	KAT2B
41	PJA2	RASEF	CCND2	YPEL1	CHPF	DIXDC1	SPC25	ZC2HC1A	BLVRB
42	BAZ2B	MYEF2	KDM5B	CCSAP	PELI2	ADAMTS4	ATAD2	CDC45	MCM3
43	HP1BP3	PSMD1	CPS1	SMC2	CHIC2	UBTF	NEDD9	ITPRID2	MND1
44	CCNF	ASF1B	RUNX1	KIF5C	TPM1	C2orf80	DPP4	CALR	RRM1
45	ITPRID2	RBBP8	HIST1H2AC	NT5E	TM4SF1	PXDC1	CDC45	FBXO5	DYRK2
46	TPX2	KIAA0408	DPYSL5	RAD51AP1	SLC2A3	MSMO1	MCM3	RAD51AP1	MSI2
47	CCNB2	FANCD2	PLEKHA1	ANLN	EZR	ANP32E	ZEB1	DDB2	RND3
48	ECT2	CCSAP	MALAT1	YES1	SLC6A6	SPRED1	PBK	FAM184A	LMNB1
49	KIF4A	MCM8	KDM7A	CKAP2	ANXA5	MCM6	CDC6	SYNE2	GAP43
50	PXN	CKAP5	EMILIN2	KITLG	CELF2	KDM5B	MYBL2	FOS	MYBL2
51	JUND	CDK6	IDH1	LAMB1	LYAR	SLK	NEDD4L	SYNE1	GAD1
52	KIF21A	TSPAN5	C21orf58	BUB1B	ANXA1	IDH1	GEN1	PPP1R14A	UPP1
53	BRD8	CDK5RAP2	WNT7B	BRCA1	MTFP1	SYT17	RAD51AP1	CCDC80	AC027031.2
54	CENPA	ARHGAP18	WDR76	CDK5RAP2	AP1S2	LZTS1	SMARCA1	RAPGEF5	TFDP2
55	SIPA1L2	BRCA1	NOS1AP	VCAN	ZYX	SOCS2	UPP1	HELLS	PMP2
56	CDH6	SORT1	GKAP1	CDK1	MYL6	CCDC112	FOXP1	TUBA1C	C3orf14
57	CALR	CKAP2	DGKI	RAB3GAP2	MAPK1	NKD1	NUP210	H2AFX	BBOX1
58	DTNA	MCM3	RGMA	DIAPH3	MCAM	ACTA2	KCTD9	SLF2	RAD51AP1
59	DEPDC1	CPNE2	PPME1	RFC3	PALLD	MLF1	PRTFDC1	GEN1	PPME1
60	REEP2	KIF5C	SPRY4	NCAPD2	PTTG1IP	RHBDL3	SH3BP5	MAGED2	MYL6
61	TOP2A	CMC2	RHBDL3	KIF18B	IDI1	AFAP1	TRIM24	AR	HK1
62	PIK3R3	NEDD9	RAB31	COL4A1	PCDH17	PIK3R3	CKAP2	TRAF4	SPC25
63	GADD45B	BBOX1	FDFT1	ORC6	DTYMK	RFX4	KIF5C	KITLG	SPP1
64	CALM2	CKS1B	MCM3	SMC4	MEF2C	CSPG5	SYNE2	TMPO	PRTFDC1
65	NUSAP1	MCUB	CHD7	IRX2	FCGRT	WSB1	TK1	BAZ2B	EPAS1
66	CIT	NEIL3	ZDHHC21	IGF2BP2	CMC2	GMPR	DDX10	KCNN4	ORC6
67	PDLIM7	MYO6	CPE	PNRC1	MSI2	DTNA	CTTNBP2	RLBP1	BARD1
68	TLE1	YES1	DNMBP	PLAT	PLS3	CDH6	PIR	ELOVL2	MCM6
69	CCNB1	CHRNA9	PXDC1	MCM10	UBC	NR4A1	ASF1B	KAT6B	MCM5
70	CDCA8	EMP2	NPW	NDC80	CCNL1	ANTXR2	TFDP2	CLHC1	NOVA1
71	WEE1	RFC3	CLHC1	SRI	EIF4G1	SLC2A1	BRCA1	VGF	RASEF
72	PTPN13	TNFRSF19	HSPA8	FAM184A	CNN3	TMF1	DDB2	MDK	DDIT3
73	KIF11	NDC80	TUBA1C	EIF4A2	GBE1	PTN	ATAD5	HSPA8	CCSAP
74	MATN4	GGCT	PARP14	SMAD9	UPP1	UNG	TRIB3	EMP2	CNN3
75	TACC3	SPATA6	RASSF2	RAD21	MAP1LC3B	AC092958.1	QKI	BRD8	KIF5C
76	GOLGB1	SPOCK1	P4HA2	IQGAP2	CASP6	WEE1	MCM8	CADM4	TPM1
77	TRABD	SLC7A11	ATP2A1-AS1	ELOVL2	RRAGD	MAP2	EMP2	UQCR10	CENPM
78	KAT6B	SLC38A1	KLHDC8A	HOXB3	TMSB10	SHROOM3	PTPRD	GKAP1	ATAD2
79	SUN2	SLF2	ADGRG6	CD44	EMP3	GADD45B	KIF22	FAM114A1	HSD17B11
80	SUPT16H	SLC12A8	SNHG9	KAT6B	MYBL2	MGAT5	RFC3	CDK1	ZYX
81	SH3BGRL	BID	ALCAM	DBF4	TPM2	RSPH9	PLEKHA1	CCSAP	NPTX2
82	INCENP	PRKAA2	FAM200B	PANTR1	BAALC	CDKN3	SCD5	SSBP2	NUP210
83	UBL3	ARID5B	APC	NUP210	ASPH	CAPN5	SMC2	SPDL1	PALLD
84	COA6-AS1	SMC4	MAP3K1	CIT	HSD17B11	MYADM	GMNN	SLC12A8	TSPAN5
85	GKAP1	ITGA7	KMT2E	FAM49A	BHLHE40	ATF5	GAD1	ATAD2	VCAN
86	CLHC1	RAD21	PDP1	ZGRF1	DYRK2	DPYSL5	BRCA2	REC8	MCM8
87	AC074351.1	THSD7A	SHTN1	MYO6	ARID5B	CIR1	FBXO5	AK1	ATAD5
88	MTSS1	HELLS	ZBTB20	ZDHHC21	CTHRC1	UHRF1	MCM10	ADGRG6	SYNE2
89	ETV1	RAB3IP	SOCS2	COA6-AS1	RLBP1	BNIP3L	C21orf58	MATN4	AL353138.1
90	SLK	HNMT	NCAN	GALNT7	GNG4	SLCO4A1-AS1	CDK5RAP2	RBPMS	NCAPG2
91	RASGRP1	EPN2	THSD7A	TCF7L1	GARS	FLRT3	TRDC	NCAPH2	FAM92B
92	MIS18BP1	FAM210A	SNHG15	TRPM8	RNF24	HSD17B14	AL353138.1	EZH2	FANCI
93	NAV3	ASPH	ITPRID2	CKAP5	PLP2	ARNTL	MEF2C	TM4SF1	PYGL
94	STIM2	DPYSL3	FOS	TK1	SMAD7	LONRF2	DTYMK	MYBL1	IFI16
95	VCL	SKAP2	KDM3A	SPATA6	RFFL	IDI1	LAMB1	ETV1	BTG1
96	RTN1	PLAT	VANGL2	SDC2	MEIOB	PCDH17	DBF4	OLIG1	SMC2
97	HSPA8	TAOK3	SYNE1	HELLS	BARD1	CDK19	ZNF654	FDFT1	UNG
98	FYN	MIS18BP1	C2orf72	FBXO5	P4HA2	AC022075.1	SMC4	SLC35F1	HBQ1
99	CCDC102B	BARD1	SEMA3A	NEIL3	ATF5	EPN2	GALNT7	PSD	MELK
