## Supplementary Table S16 for "KAT5 regulates neurodevelopmental states associated with G0-like populations in glioblastoma"

### Sheet: Sheet1
Tumor Name	Age	Gender	Grade	IDH status	MGMT status	Manuscript Designation
UW26	36	F	IV	mutant	unmethylated	HGG, IDHmut
UW27	73	M	IV	wt	unmethylated	HGG
UW31	68	M	IV	wt	methylated	HGG
UW33	20	M	II	mutant	unmethylated	LGG
UW34	80	F	IV	wt	unmethylated	HGG
UW36	30	M	II	mutant	unmethylated	LGG
UW38	75	M	IV	wt	unmethylated	HGG
UW40	50	F	IV	wt	methylated	HGG
UW44	41	F	II	mutant	unmethylated	LGG
UW45	47	F	IV	mutant	methylated	HGG, IDHmut
