## Supplementary Table S17 for "KAT5 regulates neurodevelopmental states associated with G0-like populations in glioblastoma"

### Sheet: Sheet1
Reagent Type	Name	Source	Product number	Other information
Antibodies	IRDye 680RD Goat anti-Rabbit IgG (2° WB, 1:10000)	Licor	Cat# 925-68071
	IRDye 800CW Donkey anti-Goat IgG (2° WB, 1:10000)	Licor	Cat# 926-32214
	IRDye 800CW Goat anti-Mouse IgG (2° WB, 1:10000)	Licor	Cat# 926-32210
	anti-Rabbit AF647 (2° FC, 1:200)	Thermo Fisher Scientific	Cat# A-21245, RRID:AB_2535813
	anti-Mouse AF488 (2° FC, 1:200)	Thermo Fisher Scientific	Cat# A-11001, RRID:AB_2534069
	anti-Rabbit AF568 (2° FC, 1:200)	Thermo Fisher Scientific	Cat# A-11011, RRID:AB_143157
	anti-Beta-Actin (WB,1:1000)	Cell Signaling Technology	Cat# 3700, RRID:AB_2242334
	anti-Actin (WB, 1:150)	DSHB	Cat# JLA20
	anti-Alpha Tubulin (WB, 1:1000)	Sigma	Cat# T9026
	anti-Histone H3 (mAbcam 24834) (WB 1:2000)	Abcam	Cat# 24834
	Histone H4K12ac Antibody (WB, 1:1000)	EpiCypher	Cat# 13-0037
	Histone H4K20ac Antibody (WB, 1:1000)	EpiCypher	Cat# 13-0039
	Histone H4K8ac Antibody (WB, 1:1000)	EpiCypher	Cat# 13-0036
	Histone H4ac (pan-acetyl) (WB, 1:1000; FC, 1:100)	ActiveMotif	Cat# 39026
	Histone H3K27me3 Antibody (WB, 1:1000, CUT&Tag, 1:100)	Cell Signaling Technologies	Cat# 9733
	Histone H3K27ac Antibody (WB, 1:1000, CUT&Tag, 1:100)	Millipore	Cat# MABE647
	Histone H3K4Me2 (CUT&Tag 1:100)	Millipore	Cat# 07-030
	Histone H4K16ac Antibody (WB, 1:1000)	Serotec	Cat# AHP417
	Histone H4K20me3 (WB, 1:1000)	EpiGentek	Cat# A-4048-025
	anti-PTN (WB, 1:250)	SCBT	Cat# sc-74443
	anti-SPARCL1 (WB, 1:200)	Fisher	Cat# AF2728SP
	anti-RPTPbeta antibody (PTPRZ1) (WB, 1:500)	BD Biosciences	Cat# BDB610179
	anti-S100B (E7C3A) (WB, 1:400)	Cell Signaling Technology	Cat# 90393
	anti-SPARC (WB, 1:200)	DSHB	Cat# SPARC MAB 303
	anti-MYC (WB, 1:2000)	Cell Signaling Technology	Cat# 13987
	anti-AURKA (WB, 1:1000)	Cell Signaling Technology	Cat# 4718
	anti-KAT5 (WB, 1:1000)	Cell Signaling Technology	Cat# 12058
	anti-p27 Kip1 (D69C12) (WB, 1:1000)	Cell Signaling Technology	Cat# 3686
	anti-CD45 (HI30) (FC, 1:20)	Fisher Scientific	Cat# 509591
	anti-CD142 (F3) (FC, 1:11)	Miltenyi Biotec	Cat#130098745
Chemicals, Peptides, and Recombinant Proteins
		StemCell Technologies	Cat# 05750
	NeuroCult NS-A basal medium	Thermo Fisher Scientific	Cat# 17504-044
	B27	Thermo Fisher Scientific	Cat# 12634028
	Advanced DMEM/F-12	Sigma-Aldrich	Cat# I2643
	Insulin (human recombinant)	Sigma-Aldrich	Cat# T2036
	apo-Transferrin	Sigma-Aldrich	Cat# P6149
	Progesterone	Sigma-Aldrich	Cat# P5780
	Putrescine dihydrochloride	Sigma-Aldrich	Cat# S9133
	Sodium selenite	Sigma-Aldrich	Cat# A4919
	Bovine serum albumin (for cell culture)	Peprotech	Cat# AF-100-15
	EGF (human recombinant)	Peprotech	Cat# 100-18B
	FGF-2	Sigma-Aldrich	Cat# L2020
	Laminin	Trevigen	Cat# 3446-005-01
	Cultrex 3D Culture Matrix Laminin	EMD Millipore	Cat# SCR005
	Accutase	Thermo Fisher Scientific	Cat# 10437-028
	Fetal Bovine Serum	Thermo Fisher Scientific	Cat# 11965
	DMEM		Cat# 25200
	0.25% Trypsin	Polysciences	Cat# 23966-1
	Polyethylenimine	Agilent	Cat# 600677
	Herculase II Fusion DNA Polymerase	Thermo Fisher Scientific	Cat# F530L
	Phusion High-Fidelity DNA Polymerase	Sigma-Aldrich	Cat# 11836153001
	Complete Mini Proteast Inhibitor	Sigma-Aldrich	Cat# 71206-3
	Benzonase Nuclease	Novagen	Cat# 71206-3
	Paraformaldehyde	Thermo Fisher Scientific	Cat# 10010-023
	DPBS	Cell Signaling Technology	Cat# 9998
	Bovine serum albumin (for flow cytometry)	Sigma-Aldrich	Cat# T8787
	Triton X-100	Thermo Fisher Scientific	Cat# 16210064
	Goat Serum	Thermo Fisher Scientific	Cat# P36930
	TRIzol Reagent	Thermo Fisher Scientific	Cat# 37002D
	SPRIselect Reagent	Beckman Coulter	Cat# B23318
	Puromycin Dihydrochloride	Thermo Fisher	Cat# 10687010
	Hygromycin B	Sigma-Aldrich	Cat# D9891
	Blasticidin S HCl	Life Technologies	Cat# A11139-02
	Doxycycline	Thermo Fisher	Cat# D1306
	Polyethyleneimine (PEI)	Sigma-Aldrich	Cat# 107689
	AHA (L-Azidohomoalanine)	Click chemistry tools	Cat# 1066-25
	OPP	Click chemistry tools	Cat# 1407-5
	EdU	Fisher Scientific	Cat# NC1275429
	Pyronin Y	Sigma	Cat# 213519
	DAPI (4',6-Diamidino-2-Phenylindole)	Fisher Scientific	Cat# NC0804630
	Ponceau S	SIGMA	Cat# P7170
	Zombie dye	BioLegend	Cat# 423106
	Click-iT Plus kit	Thermo Fisher	Cat# C10643
	SILAC MEDIA: DMEM/F12	Fisher Scientific	Cat# NC0692944
	Matrigel	Corning	Cat#356231
Critical Comercial Assay	SG Cell Line 96-well Nucleofector Kit	Lonza	Cat# V4SC-3096
	Click-iT Plus kit	Thermo Fisher	Cat# C10643
	Brain tumor dissociation kit	Miltenyi	Cat# 130-095-942
	CUTANA CUT&Tag kit	EpiCypher	Cat# 14-1101
sgRNAs	sgRNA name	crRNA sequence
	sgRPL5	GACUGGUGAUGAAUACAAUG
	sgPAPD5	GGCCGGCAUGTAUCGCUCCG
	sgCDKN1A	GUCACCGAGACACCACUGGA
	sgRPS16	ACAGAAGACAGCGACAGCUG
	sgKAT5_1	GGGUACGGGGAGAAGUACCA
	sgKAT5_2	UGCUACAGUCAACAAACGUC
	sgTP53	CCAUUGUUCAAUAUCGUCCG
	sgTRRAP	CCACUGGGGAUCGUUCAGUG
	sgEP400	AGUGGUCAUAAGGUUACACA
	sgCD8A_3	GUGUCGUCAGUGCACACGAG
	sgCD8A_4	GCCCUUGGCCGGGACUUGUG
	sgNTC	GUAGCGAACGUGUCCGGCGU
	sgNTC_2	AUGUAACGAGUUGUAAGUCA
INDEL Analysis Primers for KAT5 KO	Primer name	Primer sequence
	Fwd. sgKAT5_1 primer	GGGGTCATTGGGTGATCTTT
	Rev. sgKAT5_1 primer	GATCTGCTGGCTTGACTGGT
	Sequencing sgKAT5_1 primer	GAGCTGTCTCTTACAACCTGGT
	Fwd. sgKAT5_2 primer	CTCTTAGCTGCTCCGAGAGG
	Rev. sgKAT5_2 primer	GGGTCCCTCACCTCAAAATTA
	Sequencing sgKAT5_2 primer	GGCCTGTCTAAGGCCCCTGTCT
Experimental Models: Cell Lines
	GSC-0131	Human GBM isolate	Son et al., 2009; PMID: 19427293
	GSC-0827	Human GBM isolate	Son et al., 2009; PMID: 19427293
	GSC-0308	Human GBM isolate	Son et al., 2009; PMID: 19427293
	GSC-448T	Human GBM isolate	Joo et al., 2013; PMID: 3333277
	GSC-464T	Human GBM isolate	Joo et al., 2013; PMID: 3333277
	GSC-G179	Human GBM isolate	Pollard et al., 2009; PMID: 19497285
	293T	Human embryonic kidney cell line	ATCC Cat#: CRL-3216; RRID:CVCL_0063
Experimental Models: Patient Tumor Samples
	Supplemental Table 2
Software
GraphPad Prism version 9.0	GraphPad Software	https://www.graphpad.com/scientific-software/prism/
FlowJo version 10.7.2	FlowJo Software	https://www.flowjo.com/
Horos Project	Horors Dicom Viewer Software	horosproject.org
Microsoft Excel	Excel Software	https://www.microsoft.com/en-us/microsoft-365/excel
Cell Ranger	10x Genomics	https://support.10xgenomics.com/single-cell-gene-expression/software/downloads/latest
ChromHMM_CC	Ernst and Kellis, 2012	http://compbio.mit.edu/ChromHMM
HOMER_CC	Heinz et al, 2010	http://homer.ucsd.edu/homer/
Diffbind_CC	Ross-Innes et al, 2011	http://bioconductor.org/packages/release/bioc/html/DiffBind.html
